# Comparative evolutionary analysis and prediction of deleterious mutation patterns between sorghum and maize

**DOI:** 10.1101/777623

**Authors:** Roberto Lozano, Elodie Gazave, Jhonathan P.R. dos Santos, Markus Stetter, Ravi Valluru, Nonoy Bandillo, Samuel B. Fernandes, Patrick J. Brown, Nadia Shakoor, Todd C. Mockler, Jeffrey Ross-Ibarra, Edward S. Buckler, Michael A. Gore

## Abstract

Sorghum and maize share a close evolutionary history that can be explored through comparative genomics. To perform a large-scale comparison of the genomic variation between these two species, we analyzed 13 million variants identified from whole genome resequencing of 468 sorghum lines together with 25 million variants previously identified in 1,218 maize lines. Deleterious mutations in both species were prevalent in pericentromeric regions, enriched in non-syntenic genes, and present at low allele frequencies. A comparison of deleterious burden between sorghum and maize revealed that sorghum, in contrast to maize, departed from the “domestication cost” hypothesis that predicts a higher deleterious burden among domesticates compared to wild lines. Additionally, sorghum and maize population genetic summary statistics were used to predict a gene deleterious index with an accuracy higher than 0.5. This research represents a key step towards understanding the evolutionary dynamics of deleterious variants in sorghum and provides a comparative genomics framework to start prioritizing them for removal through genome editing and breeding.
