## Supplementary material for "Comparative evolutionary analysis and prediction of deleterious mutation patterns between sorghum and maize": Table_S2

### Sheet: Sheet1
Table S2 | Plant material used in the deleterious mutation analysis.
The table includes sorghum and maize lines used for the results shown in Figures 2C and S9.
Maize Lines	Status		Sorghum Lines	Status		Sorghum Lines	Status
Ms71	Improved		Ai4	Improved		PI562730	Bicolor
CML52	Improved		B923296	Improved		PI521281	Bicolor
A272	Improved		ICSV745	Improved		PI156018	Bicolor
Ki2021	Improved		Karper_669	Improved		PI562717	Bicolor
F03802	Improved		KS115	Improved		PI563032	Bicolor
Tx601	Improved		LR9198	Improved		PI660645	Caudatum
A632	Improved		Macia	Improved		PI665159	Caudatum
UH009	Improved		Malisor_84-7	Improved		PI152730	Caudatum
F64	Improved		PI563516	Improved		PI665144	Caudatum
Os420	Improved		QL12	Improved		PI660571	Caudatum
F353	Improved		R931945-2-2	Improved		NSL51963	Caudatum
UH304	Improved		Rio	Improved		PI257600	Caudatum
B73	Improved		RTx7000	Improved		PI570712	Caudatum
F98902	Improved		B963676	Improved		PI525059	Caudatum
Lo11	Improved		BTx623	Improved		PI570928	Caudatum
ye8112	Improved		Early_Hegari	Landrace		PI149831	Caudatum
N6	Improved		IS3614-2	Landrace		PI665117	Caudatum
FF0721H-7	Improved		IS8525	Landrace		PI665098	Caudatum
UH250	Improved		IS9710	Landrace		PI660580	Caudatum
D152	Improved		M35-1	Landrace		PI665097	Caudatum
D06	Improved		SC103-14E	Landrace		PI665112	Caudatum
UH007	Improved		SC108C	Landrace		PI152702	Caudatum
W117	Improved		SC170-6-8	Landrace		NSL51902	Caudatum
D09	Improved		SC23	Landrace		PI297117	Caudatum
EC49A	Improved		SC237-14E	Landrace		NSL51969	Caudatum
Mo17	Improved		SC326-6	Landrace		PI152636	Caudatum
UH006	Improved		SC35C	Landrace		PI586792	Caudatum
F252	Improved		SC56-14E	Landrace		PI665160	Caudatum
CH10	Improved		SC62C	Landrace		PI153860	Caudatum
EC169	Improved		PI585749	Landrace		NSL54297	Caudatum
F2	Improved		IBC_E38432	Landrace		PI152748	Caudatum
W22	Improved		Yik_IBC_E339)	Landrace		PI505735	Caudatum
CML103-run248	Improved		Cherekit_IBC_E460	Landrace		PI570916	Caudatum
W64A	Improved		Greenleaf	Wild and weedy		PI660640	Caudatum
Oh43	Improved		PI330272	Wild/weedy		PI153844	Caudatum
KI3	Improved		PI300119	Wild/weedy		PI152705	Caudatum
M37W	Improved		PI226096	Wild/weedy		PI665114	Caudatum
CAU478	Improved		AusTRCF_317961	Wild/weedy		PI365512	Caudatum
CAU5003	Improved		Kilo_IBC_E382	Wild/weedy		PI153824	Caudatum
MM-1A	Improved		Zengada_IBC_E308	Wild/weedy		PI660587	Caudatum
CAUZHENG58	Improved					PI285039	Caudatum
CAUCHANG72	Improved					PI570969	Caudatum
B164	Improved					PI660585	Caudatum
N28Ht	Improved					PI571001	Caudatum
CML69	Improved					NSL51959	Caudatum
F7	Improved					SC103-14E	Caudatum
EP1	Improved					PI527045	Caudatum
PH207	Improved					PI660597	Caudatum
DK105	Improved					PI156326	Caudatum
ZEAxppRCWDIAAPEI-3	Landrace					Early_Hegari	Caudatum
ZEAxppRCXDIAAPEI-4	Landrace					SC170-6-8	Caudatum
BKN009	Landrace					PI157033	Caudatum
BKN010	Landrace					PI562963	Caudatum
BKN011	Landrace					SC237-14E	Caudatum
BKN014	Landrace					SC108C	Caudatum
BKN015	Landrace					PI660582	Caudatum
BKN016	Landrace					PI145619	Caudatum
BKN017	Landrace					Cherekit_IBC_E460	Caudatum
BKN018	Landrace					PI660606	Caudatum
BKN019	Landrace					PI156217	Caudatum
BKN020	Landrace					PI571022	Caudatum
BKN022	Landrace					PI526905	Caudatum
BKN023	Landrace					PI153852	Caudatum
BKN025	Landrace					PI573193	Caudatum
BKN026	Landrace					SC56-14E	Caudatum
BKN027	Landrace					NSL102183	Caudatum
BKN029	Landrace					PI585608	Caudatum
BKN030	Landrace					Macia	Caudatum
BKN031	Landrace					PI570393	Caudatum
BKN032	Landrace					PI550604	Caudatum
BKN033	Landrace					PI156463	Caudatum
BKN034	Landrace					PI329836	Caudatum
BKN035	Landrace					PI257599	Caudatum
BKN040	Landrace					PI152965	Caudatum
Teosinte	Wild					PI156871	Caudatum
TIL01	Wild					PI383856	Caudatum
TIL02	Wild					PI660643	Caudatum
TIL03	Wild					PI157030	Caudatum
TIL04-TIP285	Wild					NSL55749	Caudatum
TIL04-TIP454	Wild					PI276801	Caudatum
TIL05	Wild					PI276801_dup	Caudatum
TIL06-TIP260	Wild					PI285042_dup	Caudatum
TIL06-TIP496	Wild					PI285042	Caudatum
TIL07	Wild					PI285042_dup2	Caudatum
TIL09	Wild					BTx623	Complex
TIL10	Wild					Malisor_84-7	Complex
TIL11	Wild					Ai4	Complex
TIL12	Wild					IS9710	Complex
TIL14-TIP498	Wild					B923296	Complex
TIL15	Wild					SC326-6	Complex
TIL16	Wild					KS115	Complex
TIL17	Wild					M35-1	Complex
TIL25-TIP489	Wild					Karper_669	Complex
TIL01-JD	Wild					ICSV745	Complex
						SC62C	Complex
						B963676	Complex
						QL12	Complex
						PI563516	Complex
						LR9198	Complex
						R931945-2-2	Complex
						RT_7000	Complex
						B35	Complex
						PI665150	Durra
						NSL55731	Durra
						PI665124	Durra
						PI665116	Durra
						PI151198	Durra
						PI291231	Durra
						NSL54779	Durra
						PI152594	Durra
						PI660612	Durra
						PI330877	Durra
						PI330098	Durra
						NSL55671	Durra
						PI147933	Durra
						PI665118	Durra
						PI329597	Durra
						PI665133	Durra
						PI276816	Durra
						PI276789	Durra
						NSL55032	Durra
						PI665129	Durra
						NSL55725	Durra
						PI570813	Durra
						PI571020	Durra
						PI147937	Durra
						PI276823	Durra
						PI267650	Durra
						PI291239	Durra
						PI660616	Durra
						PI647743	Durra
						PI665147	Durra
						PI665121	Durra
						PI330897	Durra
						PI665142	Durra
						PI665145	Durra
						PI148101	Durra
						PI248317	Durra
						PI665141	Durra
						NSL54577	Durra
						PI276820	Durra
						PI147828	Durra
						PI660618	Durra
						PI148083	Durra
						PI665153	Durra
						PI276853A	Durra
						PI276773	Durra
						PI276790	Durra
						PI147838	Durra
						PI221662	Durra
						PI665154	Durra
						PI510757	Durra
						PI665091	Durra
						PI665126	Durra
						PI276803	Durra
						PI152728	Durra
						PI647745	Durra
						PI651168	Durra
						PI329707	Durra
						PI665137	Durra
						PI148086	Durra
						PI291246	Durra
						PI330095	Durra
						PI267643	Durra
						NSL54591	Durra
						NSL67921	Durra
						PI276785	Durra
						NSL67916	Durra
						PI147939	Durra
						PI665081	Durra
						PI276806	Durra
						PI452692	Durra
						NSL365712	Durra
						PI276787	Durra
						PI250583	Durra
						PI330886	Durra
						PI267573	Durra
						PI329915	Durra
						PI196049	Durra
						PI276830	Durra
						SC35C	Durra
						PI665123	Durra
						PI563509	Durra
						SC23	Durra
						IBC_E38432	Durra
						PI452544	Durra
						PI148114	Durra
						PI180348	Durra
						PI329719	Durra
						PI455217	Durra
						PI276770	Durra
						PI660615	Durra
						PI330887	Durra
						PI218112	Durra
						PI585749	Durra
						PI665138	Durra
						Yik_IBC_E339	Durra
						PI452542	Durra
						PI167093	Durra
						PI665148	Durra
						PI665143	Durra
						PI276800	Durra
						PI267653	Durra
						PI147938	Durra
						PI291240	Durra
						PI148084_dup2	Durra
						PI148084	Durra
						PI148084_dup	Durra
						PI148089	Durra
						PI148089_dup	Durra
						PI148089_dup2	Durra
						PI330070_dup	Durra
						PI330070	Durra
						NSL50716	Guinea
						NSL54222	Guinea
						NSL54141	Guinea
						PI651116	Guinea
						PI660590	Guinea
						PI651178	Guinea
						PI651113	Guinea
						PI665075	Guinea
						PI660559	Guinea
						PI563023	Guinea
						PI665088	Guinea
						NSL50464	Guinea
						NSL50499	Guinea
						PI665111	Guinea
						NSL54165	Guinea
						PI285043	Guinea
						PI665103	Guinea
						PI282857	Guinea
						NSL50663	Guinea
						PI660562	Guinea
						NSL50613	Guinea
						NSL50649	Guinea
						NSL50448	Guinea
						PI651187	Guinea
						PI267542	Guinea
						PI651141	Guinea
						PI665080	Guinea
						NSL50685	Guinea
						NSL50614	Guinea
						PI651167	Guinea
						PI660564	Guinea
						PI665110	Guinea
						NSL54236	Guinea
						NSL50843	Guinea
						PI651131	Guinea
						PI562897	Guinea
						PI665074	Guinea
						NSL50748	Guinea
						PI660565	Guinea
						NSL51981	Guinea
						PI562971	Guinea
						PI660601	Guinea
						PI660631	Guinea
						NSL54175	Guinea
						PI585966	Guinea
						PI660566	Guinea
						PI665079	Guinea
						PI562991	Guinea
						PI506030	Guinea
						PI660595	Guinea
						PI665170	Guinea
						PI563002	Guinea
						PI665083	Guinea
						NSL50449	Guinea
						PI665085	Guinea
						NSL54184	Guinea
						PI221624	Guinea
						PI563020	Guinea
						PI660602	Guinea
						PI562990	Guinea
						PI665104	Guinea
						PI562970	Guinea
						PI562981	Guinea
						PI562998	Guinea
						PI585452	Guinea
						NSL54221	Guinea
						IS3614-2	Guinea
						PI651124	Guinea
						PI585454	Guinea
						PI585406	Guinea
						PI585461	Guinea
						NSL54114	Guinea
						PI563022	Guinea
						PI562982	Guinea
						PI562781	Guinea
						PI585448	Guinea
						NSL54162	Guinea
						PI514456	Guinea
						PI660556	Guinea
						PI563021	Guinea
						PI267614	Guinea
						PI570076	Guinea
						PI513898	Guinea
						PI585467	Guinea
						PI585961	Guinea
						PI665076	Guinea
						PI570114	Guinea
						PI563006	Guinea
						NSL54318	Guinea
						PI660560	Guinea
						PI660560_dup	Guinea
						PI221651	Guinea
						PI221651_mockler	Guinea
						PI665107	Kafir
						PI505705	Kafir
						PI651102	Kafir
						PI665071	Kafir
						PI660592	Kafir
						PI665093	Kafir
						PI660555	Kafir
						NSL51356	Kafir
						PI297155	Kafir
						NSL52282	Kafir
						PI221548	Kafir
						PI665072	Kafir
						NSL365694	Kafir
						Rio	Kafir
						PI665108	Kafir
						PI665092	Kafir
						IS8525	Kafir
						PI665156	Kafir
						PI665125	Kafir
						PI665073	Kafir
						PI660608	Kafir
						PI524948_dup	Kafir
						PI524948	Kafir
						Greenleaf	Weedy
						PI330272	Weedy
						Kilo_IBC_E382	Weedy
						Zengada_IBC_E308	Weedy
						PI226096	Weedy
						AusTRCF_317961	Wild
						PI300119	Wild
